# Bacterial metabolism rescues the inhibition of intestinal drug absorption by food and drug additives

**DOI:** 10.1101/821132

**Authors:** Ling Zou, Peter Spanogiannopoulos, Huan-Chieh Chien, Lindsey M. Pieper, Wenlong Cai, Natalia Khuri, Joshua Pottel, Bianca Vora, Zhanglin Ni, Eleftheria Tsakalozou, Wenjun Zhang, Brian K. Shoichet, Kathleen M. Giacomini, Peter J. Turnbaugh

## Abstract

Food and drugs contain diverse small molecule additives (excipients) with unclear impacts on human physiology. Here, we evaluate their potential impact on intestinal absorption, screening 136 unique compounds for inhibition of the key transporter OATP2B1. We identified and validated 24 potent OATP2B1 transport inhibitors, characterized by higher molecular weight and hydrophobicity compared to poor or non-inhibitors. OATP2B1 inhibitors were also enriched for dyes, including 8 azo (R−N=N−R′) dyes. Pharmacokinetic studies in mice confirmed that FD&C Red No. 40, a common azo dye excipient, inhibited drug absorption; however, the human gut microbiome inactivated azo dye excipients, producing metabolites that no longer inhibit OATP2B1 transport. These results support a beneficial role for the microbiome in limiting the unintended effects of food and drug additives in the intestine.

**One Sentence Summary:** Food and drug additives inhibit intestinal drug transporters, although some are inactivated by gut bacterial metabolism.
