## Supplementary material for "Bacterial metabolism rescues the inhibition of intestinal drug absorption by food and drug additives": Auxiliary Table 1

### Sheet: Aux. Table 1
	Auxiliary Table 1. Excipient library screen for OATP2B1-mediated transport inhibition.
	Name	Classification	Food additive	Supplier	Catalog number	Screening concentration	DBF Uptake (% of control)
	(±)-α-Tocopherol	Antioxidant (FDA database)	Yes	Fisher Scientific	AC428120250	200 µM	104 ± 6.6
	1-(Phenylazo)-2-naphthylamine	Dye	Yes	Spectrum chemical & lab products	Y1013	50 µM	63.0 ± 2.6
	Acesulfame K	Flavoring agent (Handbook)		Sigma-Aldrich	4054	10 µM	101 ± 6.9
	Acetic anhydride	Flavoring agent (FDA database)	Yes	Fisher Scientific	S25119	200 µM	117 ± 4.3
	Acetone	Solubilizing agent (Handbook)	Yes	Sigma-Aldrich	179124	200 µM	85.1 ± 1.3
	Acetophenone	Solubilizing agent (FDA database)	Yes	Sigma-Aldrich	A10701	200 µM	87.0 ± 1.3
	Amaranth	Dye	Yes	Spectrum chemical & lab products	AM105	200 µM	81.2 ± 7.0
	Ammonium glycyrrhizate	Flavoring agent (FDA database)		Sigma-Aldrich	PHR1689	200 µM	58.6 ± 8.7
	Aspartame	Flavoring agent (Handbook)		Sigma-Aldrich	47135	200 µM	103 ± 5.2
	Benzalkonium chloride	Antimicrobial agent (Handbook)	Yes	Fisher Scientific	AC215411000	50 µM	22.6 ± 1.4
	Benzyl alcohol	Antimicrobial agent (Handbook)	Yes	Fisher Scientific	S25666	200 µM	100 ± 5.4
	Betadex	Solubilizing agent (Handbook)		Santa Cruz biotechnology	sc-204430	200 µM	87.8 ± 12.9
	Butyl alcohol	Solubilizing agent (FDA database)	Yes	Grainger	6MLZ3	200 µM	111 ± 6.7
	Butylated hydroxytoluene	Antioxidant (Handbook)	Yes	Sigma-Aldrich	W218405-SAMPLE-K	200 µM	111 ± 6.4
	Butylparaben	Antimicrobial agent (Handbook)	Yes	Spectrum chemical & lab products	BU115	200 µM	26.5 ± 2.0
	Calcium pyrophosphate	Nutrient supplement (FDA database)	Yes	Sigma-Aldrich	401552	200 µM	137 ± 4.9
	Carmine	Dye	Yes	Spectrum chemical & lab products	TCI-C0543	200 µM	70.6 ± 6.3
	Cetyl alcohol	Coating agent (Handbook)	Yes	Fisher Scientific	S25675	200 µM	91.8 ± 4.6
	Cetylpyridinium chloride	Antimicrobial agent (Handbook)	Yes	Spectrum chemical & lab products	CE121	50 µM	52.5 ± 5.5
	Cinnamaldehyde	Flavoring agent (Handbook)	Yes	Sigma-Aldrich	W228613-SAMPLE-K	200 µM	123 ± 7.2
	Cysteine HCl	Nutrient supplement (PubChem)		Spectrum chemical & lab products	C1473	200 µM	110 ± 5.2
	D-tagatose	Flavoring agent (Handbook)	Yes	Spectrum chemical & lab products	TCI-T1501	1 mM	95.8 ± 4.4
	D&C Brown No.1	Dye	Yes	Sigma-Aldrich	S468681	200 µM	13.1 ± 0.3
	D&C Green No. 5	Dye		Sigma-Aldrich	S336831	200 µM	11.0 ± 0.5
	D&C Orange No. 4	Dye		Spectrum chemical & lab products	D1130	200 µM	13.4 ± 0.7
	D&C Red No. 27	Dye		Sigma-Aldrich	CDS003207	200 µM	31.0 ± 1.3
	D&C Red No. 28	Dye		Sigma-Aldrich	P2759	200 µM	23.0 ± 1.6
	D&C Red No. 33	Dye		Sigma-Aldrich	S469734	200 µM	39.1 ± 2.0
	D&C Red No. 36	Dye		Sigma-Aldrich	CDS000602	10 µM	106 ± 11.2
	D&C Red No. 6	Dye		Spectrum chemical & lab products	D1139	50 µM	39.7 ± 2.4
	Dextrose	Flavoring agent (Handbook)		Fisher Scientific	S25295A	1 mM	106 ± 6.2
	Dibutyl sebacate	Plasticizing agent (Handbook)		Sigma-Aldrich	D49504	200 µM	121 ± 5.3
	DL-Aspartic acid potassium salt	Nutrient supplement (FDA database)	Yes	Sigma-Aldrich	11240	200 µM	136 ± 6.5
	DL-α-tocopherol acetate	Nutrient supplement (FDA database)	Yes	Spectrum chemical & lab products	TCI-T0252	200 µM	84.4 ± 1.4
	Docusate sodium	Surfactant (Handbook)		Sigma-Aldrich	86139	50 µM	12.2 ± 0.8
	Epilactose	Other	Yes	Carbosynth	OG04727	200 µM	102 ± 3.5
	Erythritol	Flavoring agent (Handbook)	Yes	Sigma-Aldrich	PHR1479	200 µM	108 ± 3.7
	Ethanol	Antimicrobial agent (FDA database)		Koptec	v1016	200 µM	127 ± 7.4
	Ethyl acetate	Flavoring agent (Handbook)		Fisher Scientific	AC364351000	200 µM	143 ± 8.3
	Ethyl maltol	Flavoring agent (Handbook)	Yes	Fisher Scientific	AC450800250	200 µM	106 ± 4.4
	Ethyl vanillin	Flavoring agent (Handbook)	Yes	Sigma-Aldrich	W246409-SAMPLE-K	200 µM	127 ± 4.5
	Ethylene glyco monoethyl ether	Other	Yes	Fisher Scientific	E1801	200 µM	108 ± 4.7
	Ethylenediamine	Other (FDA database)		Millipore corporation	8.45018.0100	200 µM	90.3 ± 3.2
	Ethylparaben	Antimicrobial agent (Handbook)	Yes	Spectrum chemical & lab products	ET117	200 µM	74.6 ± 3.7
	EXT. D&C Yellow No.7	Dye		Sigma-Aldrich	PH011717	200 µM	27.5 ± 2.4
	FD&C Blue No. 1	Dye		Spectrum chemical & lab products	TCI-B0790	200 µM	19.5 ± 0.7
	FD&C Red No. 3	Dye	Yes	Spectrum chemical & lab products	FD135	200 µM	24.1 ± 1.7
	FD&C Red No. 4	Dye		Spectrum chemical & lab products	D1138	200 µM	8.74 ± 2.2
	FD&C Red No. 40	Dye	Yes	Spectrum chemical & lab products	FD140	200 µM	3.48 ± 0.6
	FD&C Yellow No. 5	Dye	Yes	Spectrum chemical & lab products	FD150	200 µM	97.8 ± 3.7
	FD&C Yellow No. 6	Dye	Yes	Spectrum chemical & lab products	FD155	50 µM	45.5 ± 2.2
	Fructose	Flavoring agent (Handbook)	Yes	Sigma-Aldrich	F3510	1 mM	96.4 ± 5.1
	Fumaric acid	Flavoring agent (Handbook)	Yes	Sigma-Aldrich	F8509	200 µM	88.9 ± 7.1
	Galactose	Flavoring agent (Handbook)	Yes	Fisher Scientific	AC150611000	1 mM	103 ± 1.2
	Glutamic acid hydrochloride	Nutrient supplement (FDA database)		Spectrum chemical & lab products	TCI-G0060	200 µM	104 ± 6.1
	Glycerin	Antimicrobial agent (Handbook)	Yes	Spectrum chemical & lab products	G1012-500MLPL	200 µM	99.8 ± 16.4
	Glyceryl caprylate	Surfactant (PubChem)	Yes	Sigma-Aldrich	M2265	50 µM	105 ± 4.1
	Glycine	Buffering agent (Handbook)		Sigma-Aldrich	G-7126	200 µM	99.0 ± 5.6
	Guinea green b	Dye	Yes	Spectrum chemical & lab products	TCI-G0176	200 µM	11.1 ± 0.8
	Indigotindisulfonate sodium	Dye		Spectrum chemical & lab products	IN115	200 µM	74.0 ± 4.7
	Isomalt	Coating agent (Handbook)	Yes	Sigma-Aldrich	PHR1769	200 µM	102 ± 4.5
	Isopropanol	Antimicrobial agent (Handbook)		Sigma-Aldrich	190764	200 µM	124 ± 6.0
	L-Arginine	Nutrient supplement (FDA database)	Yes	Sigma-Aldrich	A-5006	200 µM	96.4 ± 4.9
	L-Ascorbic acid	Antioxidant (Handbook)	Yes	Sigma-Aldrich	A92902	200 µM	101 ± 10.8
	L-Histidine	Nutrient supplement (FDA database)	Yes	Sigma-Aldrich	H-8000	200 µM	98.6 ± 5.3
	L-Malic acid	Flavoring agent (Handbook)	Yes	Sigma-Aldrich	2288	200 µM	92.5 ± 2.6
	Lactic acid, DL-	Flavoring agent (Handbook)	Yes	Fisher Scientific	AC125060250	200 µM	101 ± 5.5
	Lactitol	Diluent (Handbook)	Yes	Sigma-Aldrich	L3520	200 µM	106 ± 3.5
	Lactose monohydrate	Diluent (Handbook)		Sigma-Aldrich	61345	50 µM	100 ± 7.2
	Leucine	Flavoring agent (Handbook)	Yes	Sigma-Aldrich	L-8000	200 µM	107 ± 6.1
	Light green CF Yellowish	Dye	Yes	Fisher Scientific	O338225	200 µM	13.8 ± 0.6
	Maleic acid	Buffering agent (Handbook)		Fisher Scientific	AC125231000	200 µM	91.4 ± 10.1
	Malic acid	Flavoring agent (Handbook)	Yes	Sigma-Aldrich	2300	200 µM	96.6 ± 10.4
	Maltitol	Flavoring agent (Handbook)	Yes	Fisher Scientific	AC295800250	200 µM	104 ± 5.1
	Maltol	Flavoring agent (Handbook)		Sigma-Aldrich	18299	200 µM	106 ± 4.8
	Maltose	Flavoring agent (Handbook)	Yes	Millipore corporation	MX0160-1	1 mM	96.0 ± 6.6
	Mannitol	Diluent (Handbook)	Yes	Spectrum chemical & lab products	M1120	200 µM	100 ± 11.8
	Mannose	Flavoring agent (Handbook)	Yes	Sigma-Aldrich	RES0134M-A101X	1 mM	97.1 ± 4.2
	Meglumine	Buffering agent (Handbook)		Sigma-Aldrich	M9179	200 µM	116 ± 7.6
	Methacrylic acid	Other		Fisher Scientific	AC168310250	200 µM	103 ± 5.3
	Methanol	Solubilizing agent (FDA database)		Fisher Scientific	A452-4	200 µM	114 ± 5.0
	Methyl chloride	Other	Yes	Fisher Scientific	6719263	200 µM	97.7 ± 1.3
	Methyl ethyl ketone	Flavoring agent (PubChem)		Sigma-Aldrich	1060141000	200 µM	96.2 ± 6.5
	Methylene chloride	Solubilizing agent (FDA database)		Fisher Scientific	USHC2201	50 µM	83.5 ± 5.9
	Methylparaben	Antimicrobial agent (Handbook)	Yes	Spectrum chemical & lab products	M1277	200 µM	92.2 ± 4.8
	MgSO4	Nutrient supplement (PubChem)	Yes	Sigma-Aldrich	M1880	200 µM	124 ± 7.2
	Monoethanolamine	Buffering agent (Handbook)	Yes	Spectrum chemical & lab products	M1456	200 µM	89.3 ± 4.2
	Myristyl alcohol	Other (Handbook)	Yes	Spectrum chemical & lab products	M1350	200 µM	93.5 ± 5.2
	Na2HPO4	Buffering agent (Handbook)	Yes	Sigma-Aldrich	S7907	200 µM	125 ± 6.5
	Na3PO4	Other (FDA database)	Yes	Sigma-Aldrich	S1001	200 µM	89.6 ± 7.3
	NaH2PO4	Buffering agent (Handbook)	Yes	Sigma-Aldrich	S8282	200 µM	103 ± 5.3
	NaHCO3	Buffering agent (PubChem)	Yes	Sigma-Aldrich	S5761	200 µM	95.0 ± 4.9
	Naphthol blue black	Dye	Yes	Sigma-Aldrich	195243	200 µM	10.9 ± 0.4
	Neohesperidin dihydrochalone	Flavoring agent (FDA database)		Sigma-Aldrich	N8757	200 µM	14.7 ± 2.8
	Neotame	Flavoring agent (Handbook)	Yes	Sigma-Aldrich	PHR1698	200 µM	67.1 ± 10.8
	Oil orange SS	Dye	Yes	Sigma-Aldrich	79285	50 µM	117 ± 11.6
	Pigment Yellow 62	Dye		Ak scientific	S481	10 µM	55.1 ± 1.7
	Piperazine	Flavoring agent (FDA database)		Sigma-Aldrich	P2100000	200 µM	80.7 ± 10.2
	Ponceau 3R	Dye	Yes	Spectrum chemical & lab products	PO144	200 µM	102 ± 4.2
	Ponceau Xylidine	Dye		Sigma-Aldrich	P2395	200 µM	11.5 ± 0.8
	Potassium sorbate	Antimicrobial agent (Handbook)		Sigma-Aldrich	47848	200 µM	112 ± 2.7
	Propyl gallate	Antimicrobial agent (Handbook)	Yes	Spectrum chemical & lab products	TCI-G0018	200 µM	70.4 ± 4.7
	Propylene glycol	Antimicrobial agent (Handbook)	Yes	Fisher Scientific	P3551	200 µM	103 ± 10.5
	Propylparaben	Antimicrobial agent (Handbook)	Yes	Spectrum chemical & lab products	PR133	50 µM	74.9 ± 2.0
	Rhodamine B	Dye	Yes	Spectrum chemical & lab products	RH115	200 µM	26.7 ± 2.1
	Riboflavin	Nutrient supplement (FDA database)		Sigma-Aldrich	47861	100 µM	87.9 ± 3.6
	Sodium 1,2-ethanedisulfonate	Other	Yes	Sigma-Aldrich	E2269	200 µM	136 ± 10.6
	Sodium 4-aminobenzoate	Other		Grainger Inc	26WG77	200 µM	101 ± 3.0
	Sodium acetate	Antimicrobial agent (Handbook)		Sigma-Aldrich	S2889	200 µM	98.4 ± 4.5
	Sodium benzoate	Antimicrobial agent (Handbook)	Yes	Sigma-Aldrich	109169	200 µM	98.1 ± 13.5
	Sodium bitartrate	Flavoring agent (Handbook)	Yes	Santa Cruz biotechnology	sc-215865	200 µM	121 ± 6.5
	Sodium carbonate	Buffering agent (Handbook)	Yes	Sigma-Aldrich	S2127	200 µM	104 ± 5.4
	Sodium citrate	Buffering agent (Handbook)	Yes	Sigma-Aldrich	C8532	200 µM	123 ± 6.7
	Sodium gluconate	Nutrient supplement (FDA database)	Yes	Spectrum chemical & lab products	S1286	200 µM	125 ± 7.4
	Sodium Lauryl Sulfate	Surfactant (Handbook)	Yes	Spectrum chemical & lab products	SO180	50 µM	11.4 ± 1.3
	Sodium propionate	Antimicrobial agent (Handbook)	Yes	Sigma-Aldrich	P1880	200 µM	97.0 ± 4.2
	sodium saccharin	Flavoring agent (Handbook)	Yes	Sigma-Aldrich	47839	200 µM	97.1 ± 3.1
	Sodium salicylate	Other	Yes	Alfa Aesar	A17056	200 µM	83.3 ± 7.1
	Sodium sulfite	Antimicrobial agent (Handbook)		Fisher Scientific	AC219270250	200 µM	131 ± 4.9
	Sodium thiosulfate	Antioxidant (Handbook)	Yes	Spectrum chemical & lab products	LC25050-52	200 µM	106 ± 4.8
	Sorbitol	Diluent (Handbook)	Yes	Sigma-Aldrich	S1876	200 µM	112 ± 11.0
	Succinic acid	Flavoring agent (FDA database)	Yes	Grainger Inc	19UR83	200 µM	99.5 ± 5.1
	Sucralose	Flavoring agent (Handbook)	Yes	Sigma-Aldrich	PHR1342	1 mM	102 ± 6.4
	Sucrose	Coating agent (Handbook)	Yes	Sigma-Aldrich	S5016	200 µM	108 ± 8.4
	Sucrose monolaurate	Surfactant (https://www.scbt.com/scbt/product/sucrose-monolaurate-25339-99-5)	Yes	Sigma-Aldrich	84110	200 µM	21.5 ± 1.4
	Sucrose palmitate	Surfactant (Handbook)		Fisher Scientific	AAJ6662718	200 µM	96.8 ± 5.6
	Sulfuric acid	Flavoring agent (Handbook)		Spectrum chemical & lab products	S-336	200 µM	106 ± 5.8
	Tetrachloroethylene	Solubilizing agent (PubChem)	Yes	Sigma-Aldrich	40083	200 µM	88.3 ± 10.2
	Trans-anethole	Flavoring agent (FDA database)		Sigma-Aldrich	117870	200 µM	101 ± 5.9
	Triacetin	Plasticizing agent (Handbook)	Yes	Spectrum chemical & lab products	TR106-500MLGL	200 µM	95.0 ± 8.0
	Tributyl acetyl citrate	Plasticizing agent (Handbook)	Yes	Sigma-Aldrich	W308005-SAMPLE	200 µM	114 ± 9.9
	Triethyl citrate	Plasticizing agent (Handbook)	Yes	Fisher Scientific	AC375062500	200 µM	83.7 ± 7.7
	Tromethamine	Buffering agent (Handbook)		Sigma-Aldrich	RES30970T-A101X	200 µM	114 ± 4.0
	Urea	Other	Yes	Sigma-Aldrich	U5378	200 µM	107 ± 4.2
	Vanillin	Flavoring agent (Handbook)	Yes	Sigma-Aldrich	8187180100	200 µM	91.4 ± 11.6
	Xylitol	Flavoring agent (FDA database)	Yes	Sigma-Aldrich	X3375	200 µM	109 ± 10.5
