## Supplementary material for "Bacterial metabolism rescues the inhibition of intestinal drug absorption by food and drug additives": Auxiliary Table 2

### Sheet: Aux. Table 2
	Auxiliary Table 2. Human gut bacterial isolates capable of clearing azo dyes.
	Phylum	Species	Isolate ID	Isolate ID	Human sample ID	FD&C Red No. 40	FD&C Yellow No. 6	D&C Orange No. 4	D&C Brown No. 1	D&C Red No. 6	D&C Red No. 33	FD&C Red No. 4	16S rRNA gene sequence
	Actinobacteria	Bifidobacterium adolescentis	D3.2	ADE1	C				Isolated				CTGATCCGCGATTACTAGCGACTCCGCCTTCATGGAGTCGGGTTGCAGACTCCAATCCGAACTGAGACCGGTTTTAAGGGATCCGCTCCACCTCGCGGTGTCGCATCCCGTTGTACCGGCCATTGTAGCATGCGTGAAGCCCTGGACGTAAGGGGCATGATGATCTGACGTCATCCCCACCTTCCTCCGAGTTGACCCCGGCGGTCCCCCGTGAGTTCCCACCACGACGTGCTGGCAACACAGGGCGAGGGTTGCGCTCGTTGCGGGACTTAACCCAACATCTCACGACACGAGCTGACGACGACCATGCACCACCTGTGAACCCGCCCCGAAGGGAGGCCCCATCTCTGGGGCTGTCGGGAACATGTCAAGCCCAGGTAAGGTTCTTCGCGTTGCATC…
		Bifidobacterium bifidum	E2.2	ADE2	B					Isolated			TTGCTGATCCGCGATTACTAGCGACTCCGCCTTCACGGAGCCGGGTTGCAGGCTCCGATCCGAACTGAGACCGGTTTTCAGGGATCCGCTCCATGTCGCCATGTCGCATCCCGCTGTACCGGCCATTGTAGCATGCGTGAAGCCCTGGACGTAAGGGGCATGATGATCTGACGTCATCCCCACCTTCCTCCGAGTTAACCCCGGCGGTCCCCCGTGAGTTCCCACCATAACGTGCTGGCAACACGGGGCGAGGGTTGCGCTCGTTGCGGGACTTAACCCAACATCTCACGACACGAGCTGACGACGACCATGCACCACCTGTGAACCCGCCCCGAAGGGAAACGCCATCTCTGGCGTCGTCGGGAACATGTCAAGCCCAGGTAAGGTTCTTCGCGTTGC…
		Bifidobacterium longum subsp. longum	E1.1	ADE3	A					Isolated			CGGGATCCATCAGGCTTTGCTTGGTGGTGAGAGTGGCGAACGGGTGAGTAATGCGTGACCGACCTGCCCCATACACCGGAATAGCTCCTGGAAACGGGTGGTAATGCCGGATGCTCCAGTTGATCGCATGGTCTTCTGGGAAAGCTTTCGCGGTATGGGATGGGGTCGCGTCCTATCAGCTTGACGGCGGGGTAACGGCCCACCGTGGCTTCGACGGGTAGCCGGCCTGAGAGGGCGACCGGCCACATTGGGACTGAGATACGGCCCAGACTCCTACGGGAGGCAGCAGTGGGGAATATTGCACAATGGGCGCAAGCCTGATGCAGCGACGCCGCGTGAGGGATGGAGGCCTTCGGGTTGTAAACCTCTTTTATCGGGGAGCAAGCGAGAGTGAGTTTA…
		Bifidobacterium pseudocatenulatum	C2.3	ADE4	B			Isolated					GCTGATCCGCGATTACTAGCGACTCCGCCTTCATGGAGTCGGGTTGCAGACTCCAATCCGAACTGAGACCGGTTTTCAGGGATCCGCTCCACGTCGCCGTGTCGCATCCCGTTGTACCGGCCATTGTAGCATGCGTGAAGCCCTGGACGTAAGGGGCATGATGATCTGACGTCATCCCCACCTTCCTCCGAGTTGACCCCGGCGGTCCCCCGTGAGTTCCCACCACGACGCGCTGGCAACACAGGGCGAGGGTTGCGCTCGTTGCGGGACTTAACCCAACATCTCACGACACGAGCTGACGACGACCATGCACCACCTGTGAACCCGCCCCGAAGGGAGGCCATATCTCTACGGCTGTCGGGAACATGTCAAGCCCAGGTAAGGTTCTTCGCGTTGCAT…
		Collinsella aerofaciens	D1.1	ADE5	A				Isolated				GGAAGCGAGTGGCGAACGGCTGAGTAACACGTGGAGAACCTGCCCCCTCCCCCGGGATAGCCGCCCGAAAGGACGGGTAATACCGGATACCCCCGGGCGCCGCATGGCGCCCGGGCTAAAGCCCCGACGGGAGGGGATGGCTCCGCGGCCCATCAGGTAGACGGCGGGGTGACGGCCCACCGTGCCGACAACGGGTAGCCGGGTTGAGAGACCGACCGGCCAGATTGGGACTGAGACACGGCCCAGACTCCTACGGGAGGCAGCAGTGGGGAATCTTGCGCAATGGGGGGAACCCTGACGCAGCGACGCCGCGTGCGGGACGGAGGCCTTCGGGTCGTAAACCGCTTTCAGCAGGGAAGAGTCAAGACTGTACCTGCAGAAGAAGCCCCGGCTAACTAC…
		Collinsella aerofaciens	G3.1	ADE6	C							Isolated	GCTGATCCGCGATTACTAGCAACTCCGACTTCATGGGGGCGGGTTGCAGCCCCCAATCCGAACTGGGGCCGGCTTTCCGGGATCCGCTCCCCCTCGCGGGGTGGCATCCCTCTGTACCGGCCATTGTAGCACGTGTGCAGCCCAGGGCATAAGGGGCATGATGACTTGACGTCGTCCCCGCCCTCCTCCGCCTTGACGGCGGCGGTCCCGCGTGGGTTCCCGGCATCACCCGATGGCAACACGCGGCGGGGGTTGCGCTCGTTGCGGGACTTAACCCAACATCTCACGACACGAGCTGACGACAGCCATGCACCACCTGTATGGGCTCCTCTCGGCCACGGGGTCTCCCCCGCTTCACCCATATGTCAAGCCCTGGTAAGGTTCTTCGCGTTGCTTCGA…
	Bacteroidetes	Bacteroides fragilis	A3.2	ADE7	C						Isolated		GCGCGATTACTAGCGAATCCAGCTTCACGAAGTCGGGTTGCAGACTTCGATCCGAACTGAGAGAGGCTTTTGGGATTAGCATACGGTCACCCGCTAGCTGCCTTCTGTACCCCCCATTGTAACACGTGTGTAGCCCCGGACGTAAGGGCCGTGCTGATTTGACGTCATCCCCACCTTCCTCACATCTTACGACGGCAGTCTCTCCAGAGTCCTCAGCATGACCTGTTAGTAACTGAAGATAAGGGTTGCGCTCGTTATGGCACTTAAGCCGACACCTCACGGCACGAGCTGACGACAACCATGCAGCACCTTCACAGCGGTGATTGCTCACTGACATGTTTCCACATCATTCCACTGCAATTTAAGCCCGGGTAAGGTTCCTCGCGTATCATCGAATTA…
		Bacteroides ovatus	F1.2	ADE8	A	Isolated					Confirmed		GTCGAGGGGCAGCATTTTAGTTTGCTTGCAAACTGAAGATGGCGACCGGCGCACGGGTGAGTAACACGTATCCAACCTGCCGATAACTCCGGAATAGCCTTTCGAAAGAAAGATTAATACCGGATGGCATACGAATATCGCATGATATTTTTATTAAAGAATTTCGGTTATCGATGGGGATGCGTTCCATTAGTTTGTTGGCGGGGTAACGGCCCACCAAGACTACGATGGATAGGGGTTCTGAGAGGAAGGTCCCCCACATTGGAACTGAGACACGGTCCAAACTCCTACGGGAGGCAGCAGTGAGGAATATTGGTCAATGGGCGCGAGCCTGAACCAGCCAAGTAGCGTGAAGGATGAAGGCTCTATGGGTCGTAAACTTCTTTTATATGGGAATAA…
		Bacteroides uniformis	A1.2	ADE9	A	Isolated	Confirmed	Confirmed					GATGGCGACCGGCGCACGGGTGAGTAACACGTATCCAACCTGCCGATGACTCGGGGATAGCCTTTCGAAAGAAAGATTAATACCCGATGGCATAGTTCTTCCGCATGGTAGAACTATTAAAGAATTTCGGTCATCGATGGGGATGCGTTCCATTAGGTTGTTGGCGGGGTAACGGCCCACCAAGCCTTCGATGGATAGGGGTTCTGAGAGGAAGGTCCCCCACATTGGAACTGAGACACGGTCCAAACTCCTACGGGAGGCAGCAGTGAGGAATATTGGTCAATGGACGAGAGTCTGAACCAGCCAAGTAGCGTGAAGGATGACTGCCCTATGGGTTGTAAACTTCTTTTATACGGGAATAAAGTGAGGCACGCGTGCCTTTTTGTATGTACCGTATGA…
		Bacteroides uniformis	A2.3	ADE10	B	Isolated		Confirmed	Confirmed				GCGCGATTACTAGCGAATCCAGCTTCATGGAGTCGGGTTGCAGACTCCAATCCGAACTGAGAGAGGCTTTAGGGATTAGCATCACGTCACCGTGTAGCTACCTTCTGTACCCCCCATTGTAACACGTGTGTAGCCCCGGACGTAAGGGCCGTGCTGATTTGACGTCATCCCCACCTTCCTCACATCTTACGACGGCAGTCTCGACAGAGTCCCCAGCATCACCTGATGGTAACTATCGATAAGGGTTGCGCTCGTTATGGCACTTAAGCCGACACCTCACGGCACGAGCTGACGACAACCATGCAGCACCTTCACAACTGCCTTGCGGCTGACATGTCTCCACATCATTCAGTTGCAATTCAAGCCCGGGTAAGGTTCCTCGCGTATCATCGAATTAAA…
		Bacteroides vulgatus	G2.3	ADE11	B							Isolated	TAGGCGGGGTAACGGCCCACCTAGTCTTCGATGGATAGGGGTTCTGAGAGGAAGGTCCCCCACATTGGAACTGAGACACGGTCCAAACTCCTACGGGAGGCAGCAGTGAGGAATATTGGTCAATGGGCGAGAGCCTGAACCAGCCAAGTAGCGTGAAGGATGACTGCCCTATGGGTTGTAAACTTCTTTTATAAAGGAATAAAGTCGGGTATGCATACCCGTTTGCATGTACTTTATGAATAAGGATCGGCTAACTCCGTGCCAGCAGCCGCGGTAATACGGAGGATCCGAGCGTTATCCGGATTTATTGGGTTTAAAGGGAGCGTAGATGGATGTTTAAGTCAGTTGTGAAAGTTTGCGGCTCAACCGTAAAATTGCAGTTGATACTGGATATCTTGA…
		Odoribacter splanchnicus	D2.2	ADE12	B				Isolated				CATGAGGTAGCAATACCTTGATGGCGACCGGCGCACGGGTGAGTAACGCGTATGCAACCTGCCCGATACCGGGGTATAGCCCATGGAAACGTGGATTAACCCCCCATAGTACTTTTATCCTGCCTGGGATGTGAGTTAAATGTTCAAGGTATCGGATGGGCATGCGTCCTATTAGTTAGTTGGCGGGGTAACAGCCCACCAAGACGATGATAGGTAGGGGTTCTGAGAGGAAGGTCCCCCACATTGGAACTGAGACACGGTCCAAACTCCTACGGGAGGCAGCAGTGAGGAATATTGGTCAATGGACGTAAGTCTGAACCAGCCAAGTCGCGTGAGGGAAGACTGCCCTATGGGTTGTAAACCTCTTTTATAAGGGAAGAATAAGTTCTACGTGTAGAA…
	Firmicutes	Blautia sp.	F3.3	ADE13	C	Confirmed					Isolated	Confirmed	TGATCCGCGATTACTAGCGATTCCAGCTTCGTGTAGTCGGGTTGCAGACTACAGTCCGAACTGGGACGTTATTTTTGGGATTTGCCCACCCTCGCGGGTTCGCTTCCCTTTGTTTACGCCATTGTAGCACGTGTGTAGCCCAAATCATAAGGGGCATGATGATTTGACGTCATCCCCGCCTTCCTCCAGGTTATCCCTGGCAGTCTCCTCAGAGTGCCCACCTTAAATGCTGGCTACTGGGGATAGGGGTTGCGCTCGTTGCGGGACTTAACCCAACATCTCACGACACGAGCTGACGACAACCATGCACCACCTGTCTCCTCTGCCCCGAAGGGAAGGAACGGTTAAGTTCCGGTCAGAGGGATGTCAAGACTTGGTAAGGTTCTTCGCGTTGCTTCG…
		Clostridium hylemonae	C2.2	ADE14	B			Isolated					CTGATTCGCGATTACTAGCGATTCCNGCTTCATGTAGTCGAGTTGCAGACTACAATCCGAACTGAGACGTTATTTTTGGGATTTGCTTGCCTTCACAGGGTCGCTTCCCTTTGTTTACGCCATTGTAGCACGTGTGTAGCCCTGGTCATAAGGGGCATGATGATTTGACGTCATCCCCACCTTCCTCCAGGTTATCCCTGGCAGTCTCTCTAGAGTGCCCACCTCAAATGCTGGCTACTAAAGATAAGGGTTGCGCTCGTTGCGGGACTTAACCCAACATCTCACGACACGAGCTGACGACAACCATGCACCACCTGTCACCGGTGTTCCGAAGAAAGAGTACGTTACATACTTTGTCACCGGGATGTCAAGATCAGGTAAGGTTCTTCGCGTTGCTTC…
		Coprococcus comes	F2.2	ADE15	B						Isolated		TGATTCGCGATTACTAGCGATTCCNGCTTCATGTAGTCGAGTTGCAGACTACAATCCGAACTGAGACGTTATTTTTGAGATTTGCTTACCCTCGCAGGCTCGCTTCCCTTTGTTTACGCCATTGTAGCACGTGTGTAGCCCTGCTCATAAGGGGCATGATGATTTGACGTCATCCCCACCTTCCTCCAGGTTATCCCTGGCAGTCTCTCCAGAGTGCCCATCCAAAATGCTGGCTACTGAAGATAAGGGTTGCGCTCGTTGCGGGACTTAACCCAACATCTCACGACACGAGCTGACGACAACCATGCACCACCTGTCACCGGTGTTCCGAAGAAAAGGCGTCATTACACGCCGGTCACCGGGATGTCAAGAGCAGGTAAGGTTCTTCGCGTTGCTTCG…
		Dorea longicatena	D2.3	ADE16	B				Isolated	Confirmed			GAGATGGACCCGCGTCTGATTAGGTAGTTGGTGGGGTAACGGCCTACCAAGCCGACGATCAGTAGCCGACCTGAGAGGGTGACCGGCCACATTGGGACTGAGACACGGCCCAGACTCCTACGGGAGGCAGCAGTGGGGAATATTGCACAATGGAGGAAACTCTGATGCAGCGACGCCGCGTGAAGGATGAAGTATTTCGGTATGTAAACTTCTATCAGCAGGGAAGAAAATGACGGTACCTGACTAAGAAGCCCCGGCTAACTACGTGCCAGCAGCCGCGGTAATACGTAGGGGGCAAGCGTTATCCGGATTTACTGGGTGTAAAGGGAGCGTAGACGGCACGGCAAGCCAGATGTGAAAGCCCGGGGCTCAACCCCGGGACTGCATTTGGAACTGCTG…
		Dorea longicatena	E3.3	ADE17	C			Confirmed		Isolated			GAGATGGACCCGCGTCTGATTAGGTAGTTGGTGGGGTAACGGCCTACCAAGCCGACGATCAGTAGCCGACCTGAGAGGGTGACCGGCCACATTGGGACTGAGACACGGCCCAGACTCCTACGGGAGGCAGCAGTGGGGAATATTGCACAATGGAGGAAACTCTGATGCAGCGACGCCGCGTGAAGGATGAAGTATTTCGGTATGTAAACTTCTATCAGCAGGGAAGAAAATGACGGTACCTGACTAAGAAGCCCCGGCTAACTACGTGCCAGCAGCCGCGGTAATACGTAGGGGGCAAGCGTTATCCGGATTTACTGGGTGTAAAGGGAGCGTAGACGGCACGGCAAGCCAGATGTGAAAGCCCGGGGCTCAACCCCGGGACTGCATTTGGAACTGCTG…
		Eisenbergiella massiliensis	E2.3	ADE18	B					Isolated			TGCAGTCGAACGGAGTTATGCAGAGGAAGTTTTCGGATGGAATCGGCGTAACTTAGTGGCGGACGGGTGAGTAACGCGTGGGAAACCTGCCCTGTACCGGGGGATAACACTTAGAAATAGGTGCTAATACCGCATAAGCGCACAGCTTCACATGAAGCAGTGTGAAAAACTCCGGTGGTACAGGATGGTCCCGCGTCTGATTAGCCAGTTGGCAGGGTAACGGCCTACCAAAGCGACGATCAGTAGCCGGCCTGAGAGGGTGAACGGCCACATTGGGACTGAGACACGGCCCAAACTCCTACGGGAGGCAGCAGTGGGGAATATTGCACAATGGGGGAAACCCTGATGCAGCGACGCCGCGTGAGTGAAGAAGTATTTCGGTATGTAAAGCTCTATCAG…
		Eubacterium cylindroides	C1.1	ADE19	A			Isolated					CCCACCAAGGCGACGATGCATAGCCGACCTGAGAGGGCGAACGGCCACATTGGGACTGAGACACGGCCCAAACTCCTACGGGAGGCAGCAGTAGGGAATTTTCGTCAATGGGGGGAACCCTGAACGAGCAATGCCGCGTGAGTGAAGACGGTCTTCGGATTGTAAAGCTCTGTTGCGAGAGAAAAACGACACGGATAGGGAATGATCCGTGGGTGATGGTATCTCGCCAGAAAGTCACGGCTAACTACGTGCCAGCAGCCGCGGTAATACGTAGGTGGCGAGCGTTATCCGGAATGATTGGGCGTAAAGGGTGCGTAGGCGGCCCGTTAAGTCTGGAGTCAAAGCCGGCAGCTCAACTGTCGTACGCTTTGGAAACTGGCGGGCTGGAGTGCAGAAGAG…
		Faecalicoccus pleomorphus	A1.1	ADE20	A	Isolated	Confirmed	Confirmed					GCTTGCTTTTTTTGGAAGTCAGTGGCGAACGGGTGAGTAACACGTAGGTAACCTGCCCATGTGCCCGGGATAATTTCTGGAAACGGAAACTAAAACCGGATAGGTAGGGATCTCGCATGAGGACCTTATTAAAGGGGCTACGGCCCTGAACATGGATGGACCTGCGGTGCATTAGCTGGTTGGTGGGGTAACGGCCTACCAAGGCGACGATGCATAGCCGACCTGAGAGGGCGAACGGCCACATTGGGACTGAGACACGGCCCAAACTCCTACGGGAGGCAGCAGTAGGGAATTTTCGTCAATGGGGGGAACCCTGAACGAGCAATGCCGCGTGAGTGAAGACGGTTTTCGGACTGTAAAGCTCTGTTGTAAGAGAAAAACGGCCGACATAGGGAATGA…
		Fusicatenibacter saccharivorans	C3.1	ADE21	C	Confirmed		Isolated		Confirmed	Confirmed		TGATTCGCGATTACTAGCGATTCCAGCTTTCGTGCAGTCGAGTTTGCAGACTGCAGTCCGAACTGAGACGTTATTTTTGGGATTTGCTCCACCTCGCGGCTTNGCCTCCCTTTGTTTACGCCATTGTAGCACGTGTGTAGCCCAGATCATAAGGGGCATGATGATTTGACGTCATCCCCACCTTCCTCCAGGTTATCCCTGGCAGTCTCCACAGAGTGCCCAGCTTTACCTGCTGGCTACTGAGGATAAGGGTTGCGCTCGTTGCGGGACTTAACCCAACATCTCACGACACGAGCTGACGACAACCATGCACCACCTGTCTCCAATGCTCCGAAGAGAAGGTTCCATTACGAACCGGTCATCGGGATGTCAAGACCTGGTAAGGTTCTTCGCGTTGCT…
		Ruminococcus faecis	E3.2	ADE22	C					Isolated			CTGATTCGCGATTACTAGCGATTCCAGCTTCATGTAGTCGAGTTGCAGACTACAATCCGAACTGAGACGTTATTTTTGGGATTTGCTCGACCTCGCGGTTCTGCCTCCCTTTGTTTACGCCATTGTAGCACGTGTGTAGCCCTGCTCATAAGGGGCATGATGATTTGACGTCATCCCCACCTTCCTCCAGGTTATCCCTGGCAGTCTCTCTAGAGTGCCCGGCCGAACCGCTGGCTACTAAAGATAGGGGTTGCGCTCGTTGCGGGACTTAACCCAACATCTCACGACACGAGCTGACGACAACCATGCACCACCTGTCATCCCTGTCCCGAAGGAAAGGCAACATTACTTGCCGGTCAGGGAGATGTCAAGAGCAGGTAAGGTTCTTCGCGTTGCTTC…
	Legend:
	Isolated:	Azo dye reducing bacterial strain initially isolated from this dye
	Confirmed:	Following dereplication, bacterial strain also isolated from additional azo dyes
